# The economic value of vertebrate pollination in India

**DOI:** 10.1101/2024.12.20.629755

**Authors:** Ratheesh Kallivalappil, Sheena C. Cotter

## Abstract

The increasing urgency to understand the role and value of pollination in agriculture and plant conservation has elevated pollinators to a critical focus of research. While most crops—excluding cereals—are partially or entirely dependent on pollinators for fruit and seed production or benefit from improved yields due to their activities, the economic valuation of pollination services has primarily concentrated on insect pollinators globally and within India. However, comprehensive studies on the economic contributions of vertebrate pollinators in India remain absent. To address this gap, we evaluated the economic value of vertebrate pollination services for eight plant species by analyzing economic and production data from a published study. Using the methodologies of Klein et al. (2007), Gallai et al. (2009), and Gallai and Vaissiere (2009), we applied a contribution separation criterion to distinguish vertebrate pollination contributions from those of invertebrates. Our findings estimate the value of vertebrate pollination services at £2.86 million (D28.2 crore rupees), with bird pollinators contributing more than mammal pollinators. This study underscores the significant role of bat pollinators in supporting India’s economy and biodiversity through vital ecosystem services, highlighting their importance for conservation and policy initiatives.
