## Supplementary material for "The economic value of vertebrate pollination in India": https://zenodo.org/records/10926527

plant_species	number_of_pollinator_species	pollinator_species
Acacia sinuata	2	Cinnyris asiaticus | Leptocoma zeylonica
Acanthus ilicifolius	2	Cinnyris asiaticus | Leptocoma zeylonica
Adansonia digitata	1	Rousettus leschenaultii
Aegiceras corniculatum	3	Zosterops palpebrosus | Cinnyris asiaticus | Leptocoma zeylonica
Alangium salviifolium	4	Cynopterus sphinx | Cinnyris asiaticus | Dicaeum erythrorhynchos | Leptocoma zeylonica
Albizia lebbeck	2	Cynopterus sphinx | Pteropus giganteus
Aloe vera	1	Cinnyris asiaticus
Alstonia scholaris	1	Cynopterus sphinx
Amomum subulatum	1	Aethopyga siparaja
Anacardium occidentale	1	Rousettus leschenaultii
Anisomeles indica	2	Cinnyris asiaticus | Leptocoma zeylonica
Anisomeles malabarica	2	Cinnyris asiaticus | Leptocoma zeylonica
Anogeissus latifolia	1	Cynopterus sphinx
Bauhinia variegata	4	Zosterops palpebrosus | Cinnyris asiaticus | Dicaeum erythrorhynchos | Leptocoma zeylonica
Bombax ceiba	29	Dinopium benghalense | Alexandrinus krameria | Pycnonotus cafer | Pycnonotus jocosus | Acridotheres tristis | Acridotheres ginginianus | Acridotheres fuscus | Heterophasia gracilis | Zosterops palpebrosus | Machlolophus xanthogenys | Passer domesticus | Corvus macrorhynchos | Corvus splendens | Dendrocitta vagabunda | Dicrurus hottentottus | Dicrurus paradiseus | Dicrurus macrocercus | Dicrurus a…
Borassus flabellifer	2	Cynopterus sphinx | Pteropus giganteus
Boswellia ovalifoliolata	2	Cinnyris asiaticus | Leptocoma zeylonica
Bruguiera gymnorrhiza	3	Zosterops palpebrosus | Cinnyris asiaticus | Leptocoma zeylonica
Bruguiera sexangula	2	Cinnyris asiaticus | Leptocoma zeylonica
Butea monosperma	2	Cinnyris asiaticus | Funambulus tristriatus
Butea superba	7	Merops orientalis | Acridotheres tristis | Anthus richardi | Chloropsis aurifrons | Argya caudata | Cinnyris asiaticus | Leptocoma zeylonica
Callistemon citrinus	3	Chloropsis jerdoni | Loriculus vernalis | Leptocoma zeylonica
Calophyllum inophyllum	1	Cynopterus sphinx
Capparis zeylanica	1	Leptocoma zeylonica
Careya arborea	15	Pycnonotus cafer | Pycnonotus jocosus | Acridotheres tristis | Acridotheres fuscus | Zosterops palpebrosus | Machlolophus xanthogenys | Dicaeum agile | Pericrocotus cinnamomeus | Corvus macrorhynchos | Corvus splendens | Cinnyris asiaticus | Leptocoma zeylonica | Sitta castanea | Rousettus leschenaultia | Latidens salimalii
Ceiba pentandra	5	Eonycteris spelaea | Cynopterus sphinx | Pteropus giganteus | Rousettus leschenaultii | Latidens salimalii
Cochlospermum religiosum	1	Pteropus giganteus
Costus woodsonii	2	Cinnyris asiaticus | Leptocoma zeylonica
Crataeva religiosa	4	Alexandrinus krameria | Cinnyris asiaticus | Eudynamys scolopaceus | Columba livia
Cullenia exarillata	15	Pycnonotus jocosus | Alcippe poioicephala | Zosterops palpebrosus | Leptocoma minima | Psilopogon viridis | Paradoxurus jerdoni | Cynopterus sphinx | Rousettus leschenaultii | Petaurista petaurista | Funambulus sublineatus | Macaca Silenus | Semnopithecus johnii | Latidens salimalii | Platacanthomys lasiurus | Ratufa indica
Dalbergia latifolia	1	Leptocoma minima
Dendrophthoe falcata	5	Zosterops palpebrosus | Cinnyris asiaticus | Dicaeum erythrorhynchos | Leptocoma zeylonica | Cinnyris lotenius
Dendrophthoe memecylifolia	1	Leptocoma minima
Dendrophthoe neelgherrensis	2	Zosterops palpebrosus | Dicaeum concolor
Diospyros malabarica	1	Cynopterus brachyotis
Durio zibethinus	1	Cynopterus sphinx
Elytranthe parasitica	3	Zosterops palpebrosus | Cinnyris asiaticus | Leptocoma minima
Ensete superbum	2	Latidens salimalii | Cynopterus brachyotis
Erythrina indica	1	Latidens salimalii
Erythrina suberosa	12	Pycnonotus cafer | Pycnonotus jocosus | Rubigula melanictera | Copsychus saularis | Acridotheres tristis | Acridotheres ginginianus | Acridotheres fuscus | Zosterops palpebrosus | Carpodacus erythrinus | Dicrurus adsimilis | Sturnia pagodarum | Argya striata
Erythrina variegata	13	Alexandrinus krameria | Acridotheres tristis | Acridotheres fuscus | Orthotomus sutorius | Corvus macrorhynchos | Corvus splendens | Dicrurus macrocercus | Dicrurus adsimilis | Argya caudata | Sturnia pagodarum | Argya striata | Cynopterus sphinx | Cynopterus brachyotis
Erythrina stricta	5	Chloropsis aurifrons | Dicrurus leucophaeus | Dicrurus paradiseus | Pycnonotus cafer | Pycnonotus jocosus
Etlingera elatior	2	Cinnyris asiaticus | Leptocoma zeylonica
Firmiana colorata	10	Pycnonotus cafer | Zosterops palpebrosus | Machlolophus xanthogenys | Carpodacus erythrinus | Dicaeum agile | Chloropsis aurifrons | Cinnyris asiaticus | Dicaeum erythrorhynchos | Leptocoma zeylonica
Gardenia latifolia	1	Pteropus giganteus
Glycosmis pentaphylla	1	Cynopterus sphinx
Gmelina arborea	12	Pycnonotus cafer | Pycnonotus jocosus | Rubigula melanictera | Machlolophus xanthogenys | Dicaeum agile | Dicrurus hottentottus | Dicrurus paradiseus | Cinnyris asiaticus | Dicaeum erythrorhynchos | Leptocoma zeylonica | Loriculus vernalis | Callosciurus pygerythrus
Gordonia obtusa	1	Cynopterus brachyotis
Grevillea robusta	2	Pteropus giganteus | Funambulus tristriatus
Helicia nilagirica	1	Platacanthomys lasiurus
Helicteres isora	28	Alexandrinus krameria | Himalayapsitta cyanocephala | Pycnonotus luteolus | Pycnonotus cafer | Pycnonotus jocosus | Acridotheres tristis | Acridotheres fuscus | Alcippe poioicephala | Zosterops palpebrosus | Dicaeum agile | Oriolus xanthornus | Dendrocitta vagabunda | Dicrurus paradiseus | Dicrurus leucophaeus | Dicrurus caerulescens | Dicrurus macrocercus | Chloropsis aurifrons | Cinnyris asiati…
Helixanthera intermedia	1	Leptocoma minima
Heterophragma quadriloculare	1	Rousettus leschenaultii
Kigelia africana	2	Cynopterus sphinx | Rousettus leschenaultii
Leonotis nepetifolia	2	Cinnyris asiaticus | Leptocoma zeylonica
Leucas aspera	2	Cinnyris asiaticus | Leptocoma zeylonica
Madhuca kuchingensis	1	Cynopterus sphinx
Madhuca longifolia�var.�latifolia	3	Cynopterus sphinx | Pteropus giganteus | Rousettus leschenaultii
Madhuca neriifolia	5	Alexandrinus krameria | Pycnonotus cafer | Pycnonotus jocosus | Funambulus palmarum | Macaca mulatta
Maerua apetala	4	Pycnonotus cafer | Cinnyris asiaticus | Leptocoma zeylonica | Saxicoloides fulicatus
Manilkara hexandra	1	Rousettus leschenaultii
Mesua ferrea	1	Cynopterus sphinx
Oroxylum indicum	1	Cynopterus sphinx
Parkia biglandulosa	1	Cynopterus sphinx
Parkia speciosa	1	Cynopterus sphinx
Polyalthia longifolia	1	Cynopterus sphinx
Psidium guajava	1	Cynopterus sphinx
Psydrax dicoccos	1	Cynopterus sphinx
Radermachera xylocarpa	1	Rousettus leschenaultii
Rhododendron aeruginosum	3	Phylloscopus affinis | Aethopyga gouldiae | Trochalopteron affine
Rhododendron anthpogon	3	Phylloscopus affinis | Aethopyga gouldiae | Trochalopteron affine
Rhododendron campanulatum	4	Phylloscopus affinis | Aethopyga gouldiae | Carpodacus thura | Trochalopteron affine
Rhododendron campylocarpum	4	Phylloscopus affinis | Aethopyga gouldiae | Carpodacus thura | Trochalopteron affine
Rhododendron cinnabarimum	4	Phylloscopus affinis | Aethopyga gouldiae | Carpodacus thura | Trochalopteron affine
Rhododendron hodgsonii	4	Phylloscopus affinis | Aethopyga gouldiae | Carpodacus thura | Trochalopteron affine
Rhododendron lepidotum	3	Phylloscopus affinis | Aethopyga gouldiae | Trochalopteron affine
Rhododendron setosum	3	Phylloscopus affinis | Aethopyga gouldiae | Trochalopteron affine
Rhododendron thomsonii	4	Phylloscopus affinis | Aethopyga gouldiae | Carpodacus thura | Trochalopteron affine
Rhododendron wightii	2	Phylloscopus affinis | Trochalopteron affine
Sonneratia caseolaris	5	Orthotomus sutorius | Zosterops palpebrosus | Aegithina tiphia | Cinnyris asiaticus | Leptocoma zeylonica
Spathodea campanulata	6	Alexandrinus krameria | Acridotheres tristis | Acridotheres fuscus | Corvus macrorhynchos | Corvus splendens | Dicrurus adsimilis
Syzygium cumini	2	Cynopterus sphinx | Rousettus leschenaultii
Syzygium jambos	2	Cynopterus sphinx | Latidens salimalii
Syzygium mundagam	4	Leptocoma minima | Cynopterus sphinx | Latidens salimalii | Cynopterus brachyotis
Syzygium rubicundum	1	Cynopterus brachyotis
Taxillus cuneatus	3	Zosterops palpebrosus | Dicaeum concolor | Leptocoma minima
Taxillus recurvus	2	Zosterops palpebrosus | Dicaeum concolor
Tecomella undulata	2	Pycnonotus cafer | Pycnonotus leucotis
Woodfordia fruticosa	8	Pycnonotus cafer | Rubigula melanictera | Saxicola caprata | Acridotheres ginginianus | Cinnyris asiaticus | Dicaeum erythrorhynchos | Leptocoma zeylonica | Sturnia pagodarum
